# Evaluation of a high-throughput deorphanization strategy to identify cytochrome p450s important for odor degradation in *Drosophila*

**DOI:** 10.1101/2021.08.06.455295

**Authors:** Shane R. Baldwin, Pratyajit Mohapatra, Monica Nagalla, Rhea Sindvani, Desiree Amaya, Hope A. Dickson, Karen Menuz

## Abstract

Members of the cytochrome p450 (CYP) enzyme family are abundantly expressed in insect olfactory tissues, where they are thought to act as Odorant Degrading Enzymes (ODEs). However, their contribution to olfactory signaling *in vivo* is poorly understood. This is due in part to the challenge of identifying which of the dozens of antennal-expressed CYPs might inactivate a given odorant. Here, we tested a high-throughput deorphanization strategy in *Drosophila* to identify CYPs that are transcriptionally induced by exposure to a plant volatile. We discovered three CYPs selectively upregulated by the odorant using transcriptional profiling. Although these CYPs are shown to be broadly expressed in the antenna in non-neuronal cells, electrophysiological recordings from CYP mutants did not reveal any changes in olfactory neuron responses to the odorant. Neurons were desensitized by pre-exposing flies to the odorant, but this effect was similar in CYP mutants. Together, our data suggest that this transcriptomic approach may not be useful for identifying CYPs that contribute to olfactory signaling. We go on to show that some CYPs have highly restricted expression patterns in the antenna, and suggest that such CYPs may be useful candidates for further studies on olfactory CYP function.
