## Supplementary material for "Evaluation of a high-throughput deorphanization strategy to identify cytochrome p450s important for odor degradation in *Drosophila*": Table S1

### Sheet: Sheet 1
RPM	DMSO 1	DMSO 2	DMSO 3	EL1	EL2	EL3	GA1	GA2	GA3		Mean	DMSO	EL	GA		log2 (RPM)	DMSO	EL	GA		FDR	EL vs DMSO	GA vs DMSO	GA vs EL
Cyp6w1	2171.68	4040.65	3487.13	3212.85	4038.46	4756.81	3220.25	6100.37	6112.57			3233.15	4002.7	5144.4			11.6587	11.9668	12.3288			0.844897	0.931613	0.84575
Cyp6a2	822.884	1385.77	1037.21	1072.76	1419.97	1887.69	1261.41	3466.56	2932.89			1081.96	1460.14	2553.62			10.0794	10.5119	11.3183			0.749443	0.173698	0.353657
Cyp4e2	601.275	760.668	589.278	631.261	986.034	1032.84	602.188	1078.58	1268.96			650.407	883.378	983.244			9.3452	9.78689	9.94141			0.727915	0.944601	1
Cyp4d21	437.312	659.53	581.426	699.808	576.959	623.32	476.213	333.921	280.803			559.423	633.363	363.646			9.12779	9.30689	8.50639			0.8972	1	0.0515712
Cyp4p1	288.234	587.332	581.783	477.512	558.249	576.518	724.287	1307.34	1778.34			485.783	537.426	1269.99			8.92417	9.06992	10.3106			0.933062	0.1165	0.0169631
Cyp313a1	211.687	519.094	582.139	673.474	591.057	484.686	113.516	123.257	84.5324			437.64	583.072	107.102			8.7736	9.18753	6.74284			0.830564	0.00576596	4.13e-14
Cyp308a1	215.23	369.215	345.143	338.48	396.515	385.764	256.933	299.095	329.142			309.863	373.586	295.057			8.27549	8.5453	8.20485			0.85717	1	0.66249
Cyp6g1	254.213	378.659	278.756	286.585	315.264	374.772	80.8454	174.472	126.07			303.876	325.54	127.129			8.24734	8.34669	6.99015			0.931282	0.28895	0.00254057
Cyp9f2	155.221	277.216	318.017	269.544	339.614	250.675	150.339	212.371	174.895			250.151	286.611	179.202			7.96666	8.16295	7.48544			0.916207	1	0.173504
Cyp6d5	123.563	282.395	313.734	186.667	277.074	272.658	600.803	2380.47	1961.74			239.897	245.466	1647.67			7.90627	7.93938	10.6862			0.983477	0.000301362	5.41e-07
Cyp6g2	134.194	248.58	167.753	225.008	138.665	222.31	132.897	92.5282	83.8037			183.509	195.328	103.076			7.51971	7.60975	6.68757			0.946011	0.841162	0.0287634
Cyp6t3	113.404	224.21	202.732	255.602	149.686	212.383	138.711	99.3568	89.8764			180.115	205.891	109.315			7.49277	7.68573	6.77234			0.912968	1	0.0293363
Cyp6a20	72.531	147.442	196.664	136.321	216.584	158.844	189.931	260.171	417.804			138.879	170.583	289.302			7.11769	7.41433	8.17643			0.889882	0.538371	0.280756
Cyp4g15	27.8784	141.045	235.925	124.316	174.036	94.3135	68.9401	97.9911	82.1033			134.95	130.888	83.0115			7.07628	7.03219	6.37524			1	1	0.24508
Cyp4d20	81.0363	150.489	155.261	152.2	156.607	149.98	85.5522	106.527	118.783			128.929	152.929	103.621			7.01043	7.25672	6.69517			0.884298	1	0.266851
Cyp9b2	57.1743	123.072	115.286	111.536	97.3987	104.596	84.9985	123.257	135.786			98.5106	104.51	114.681			6.62221	6.7075	6.84148			0.957055	1	1
Cyp28c1	64.4982	111.8	109.575	88.299	121.236	115.587	97.4575	105.161	153.519			95.2912	108.374	118.712			6.57427	6.75988	6.89133			0.912968	1	1
Cyp6v1	115.294	73.4165	67.4582	51.5078	54.3382	39.0018	23.2569	29.7046	26.9629			85.3894	48.2826	26.6415			6.41599	5.59343	4.7356			0.582173	0.0386605	0.0600084
Cyp6a17	51.5041	87.125	114.572	87.1372	95.6045	85.4495	63.1259	125.989	142.588			84.4003	89.3971	110.567			6.39918	6.48216	6.78878			0.960997	1	0.900534
Cyp6a21	38.7462	84.3833	102.08	74.7443	79.9695	72.3307	72.5394	431.912	220.076			75.0697	75.6815	241.509			6.23016	6.24187	7.91593			0.988577	0.167793	0.0206253
Cyp9b1	42.2901	88.9528	82.4489	80.5535	84.0705	88.286	50.39	68.9693	87.4473			71.2306	84.3033	68.9355			6.15443	6.39752	6.10718			0.890775	1	0.786515
Cyp28a5	40.4	70.6748	86.0182	67.7734	91.5035	74.4581	42.3608	69.6522	86.7186			65.6977	77.9117	66.2439			6.03777	6.28377	6.04972			0.897302	1	0.896381
Cyp12b2	30.2409	58.1849	63.889	52.2823	47.9304	48.9296	37.3772	54.2877	40.08			50.7716	49.7141	43.915			5.66595	5.63558	5.45664			1	1	0.926087
Cyp12a4	24.5708	53.3107	68.8859	52.2823	59.4645	49.2841	32.9473	72.0422	54.4117			48.9225	53.677	53.1337			5.61243	5.74623	5.73156			0.954454	1	1
Cyp4d8	34.9661	62.1451	45.686	68.5479	65.1034	71.6216	32.1167	59.4092	42.752			47.5991	68.4243	44.7593			5.57286	6.09644	5.48412			0.706239	1	0.313953
Cyp317a1	26.9333	55.1385	54.2521	43.375	65.1034	50.3478	28.7943	39.6062	43.4808			45.4413	52.9421	37.2937			5.50593	5.72634	5.22086			0.916207	1	0.453935
Cyp6u1	49.8503	48.7413	31.4091	36.0167	38.9595	39.711	42.3608	32.4361	42.752			43.3336	38.2291	39.183			5.43741	5.2566	5.29215			0.998716	1	1
Cyp6a8	17.7193	53.92	39.2614	27.1093	30.2449	62.7575	198.237	800.659	600.715			36.9669	40.0372	533.204			5.20816	5.32327	9.05854			0.961674	1.81018e-07	2.2e-10
Cyp311a1	14.648	44.4764	44.9721	42.9877	41.7789	35.1017	21.042	25.6074	19.6757			34.6988	39.9561	22.1083			5.11682	5.32034	4.46652			0.942855	1	0.0678745
Cyp6a22	43.7076	19.1919	15.3476	8.90736	13.8409	8.50949	7.19857	13.3159	13.1171			26.0824	10.4192	11.2105			4.705	3.38118	3.48678			0.475324	0.93966	1
Cyp12a5	18.6643	26.8077	28.9107	24.0111	29.2196	22.692	21.3188	44.3862	20.1615			24.7942	25.3076	28.6222			4.63193	4.6615	4.83906			0.983285	1	0.99726
Cyp4ac2	21.9719	24.3706	22.4861	26.3348	36.1401	34.3925	17.1658	12.2916	11.6596			22.9429	32.2891	13.7057			4.51997	5.01298	3.7767			0.759193	1	0.00641208
Cyp4e1	12.5216	26.5031	27.483	39.1149	33.5769	21.6283	14.1203	29.0217	24.7767			22.1692	31.44	22.6396			4.47049	4.97453	4.50078			0.820333	1	0.730443
Cyp6a9	10.6316	21.6289	31.0522	17.8147	22.5555	14.1825	24.6412	72.7251	43.2379			21.1042	18.1842	46.8681			4.39946	4.18462	5.55053			0.979206	0.725928	0.0321275
Cyp6a23	12.7579	23.4567	16.7753	17.0402	19.7361	24.1102	16.8889	61.1164	18.2182			17.6633	20.2955	32.0745			4.14268	4.34309	5.00336			0.931282	1	0.71096
Cyp28d1	5.90643	17.6687	25.3414	16.6529	20.7613	18.0827	9.96725	27.656	12.1455			16.3055	18.499	16.5896			4.02729	4.20937	4.05221			0.965042	1	1
Cyp313a4	17.2468	13.7085	13.563	19.3638	23.5807	28.7195	16.8889	23.5588	46.8815			14.8394	23.888	29.1098			3.89136	4.57822	4.86343			0.696988	0.870528	0.958873
Cyp4p3	6.61521	19.1919	17.1322	15.8783	18.7108	15.2462	18.827	24.2417	32.3069			14.3131	16.6118	25.1252			3.83927	4.05413	4.65106			0.94959	1	0.604046
Cyp305a1	5.90643	14.3177	12.1353	11.6183	7.17675	5.31843	11.0747	8.53581	9.47346			10.7865	8.03782	9.69466			3.43116	3.00681	3.27719			0.94676	1	0.993289
Cyp6t1	16.538	5.78802	6.06767	4.26004	5.12625	2.48194	1.66121	7.51151	2.42909			9.46457	3.95607	3.86727			3.24254	1.98407	1.95132			0.724169	1	1
Cyp12e1	5.90643	9.74825	9.27997	11.231	10.7651	4.25475	6.36796	6.82865	9.23055			8.31155	8.7503	7.47572			3.05512	3.12933	2.90221			0.98243	1	0.978149
Cyp4e3	5.43392	7.92045	7.49536	3.09821	3.84469	3.90018	6.9217	55.6535	12.8742			6.94991	3.61436	25.1498			2.79699	1.85374	4.65247			0.776969	0.372501	0.00466775
